# Pathological levels of α-synuclein increase basal mitophagy in Parkinson’s dopamine neurons

**DOI:** 10.64898/2026.10.29.762809

**Authors:** Elliot D. Mock, Benjamin Vallin, William McGuinness, Maria Claudia Caiazza, Martha Lavelle, Benjamin Jenkins, Michal Rokicki, Jimena Monzón-Sandoval, Albert Koulman, Caleb Webber, Brent J. Ryan, Richard Wade-Martins

## Abstract

Elevated α-synuclein results in mitochondrial dysfunction, however the exact mechanism is poorly understood. α-Synuclein localises to multiple subcellular sites including mitochondria, where it binds anionic lipids which regulate mitochondrial dynamics through DRP1. We hypothesised that pathogenic levels of α-synuclein lead to dysregulation of mitophagy and lipid-dependent mitochondrial dynamics, causing mitochondrial and neuronal dysfunction. Using induced pluripotent stem cell-dopamine neurons (iPSC-DANs) carrying the α-synuclein gene triplication mutation (*SNCA-Trp*) which causes an early-onset form of Parkinson’s disease (PD), we established that elevated α-synuclein increased basal mitophagy compared to healthy controls and overall loss of mitochondrial mass. This was associated with accumulation of basal mitophagy receptors BNIP3 and NIX and decreased proteasome activity, and was independent of PINK1-Parkin mitophagy. We identified reduced mitochondrial gene expression by single cell RNAseq mirroring mitochondrial depletion. We found increased levels of dynamin-related protein 1 (DRP1)-dependent mitochondrial fission and perturbed levels of anionic lipids, including cardiolipin and phosphatidic acid, two lipids which directly bind to α-synuclein. Pharmacological inhibition of DRP1 reversed the excessive basal mitophagy in *SNCA-Trp* neurons and restored deficits in cellular ATP and calcium release. Finally, we assessed neuronal function and found that impairment of mitochondrial dysfunction by elevated α-synuclein led to reductions in neuronal firing activity. Inhibition of DRP1 rescued the neuronal activity deficit in *SNCA-Trp* neurons, suggesting that relieving – instead of increasing – mitophagy pressure may be beneficial in α-synuclein-driven PD.
