## Supplementary Table 2 for "Pathological levels of α-synuclein increase basal mitophagy in Parkinson’s dopamine neurons"

### Sheet: fgsea_sign_down
collection	set_name	pval	padj	NES	set_size	n_contrib_genes
MSigDB_C2_CP:KEGG_LEGACY	KEGG_ANTIGEN_PROCESSING_AND_PRESENTATION	2.12581e-05	0.00318871	-2.09519	34	17
MSigDB_C2_CP:KEGG_LEGACY	KEGG_GLYCOLYSIS_GLUCONEOGENESIS	0.000152007	0.0108016	-1.93393	28	12
MSigDB_C2_CP:KEGG_LEGACY	KEGG_PROTEASOME	0.000288042	0.0108016	-1.93978	38	21
MSigDB_C2_CP:KEGG_LEGACY	KEGG_AMINOACYL_TRNA_BIOSYNTHESIS	0.000396822	0.0119047	-1.84482	41	25
MSigDB_C2_CP:KEGG_LEGACY	KEGG_BASE_EXCISION_REPAIR	0.000519297	0.0129824	-1.88568	29	12
MSigDB_C2_CP:KEGG_LEGACY	KEGG_VALINE_LEUCINE_AND_ISOLEUCINE_DEGRADATION	0.00167944	0.035988	-1.79271	38	15
MSigDB_C2_CP:KEGG_LEGACY	KEGG_PARKINSONS_DISEASE	0.00395321	0.0494151	-1.58328	81	37
MSigDB_C2_CP:KEGG_LEGACY	KEGG_OXIDATIVE_PHOSPHORYLATION	0.00334265	0.0494151	-1.61101	80	32
MSigDB_C2_CP:KEGG_LEGACY	KEGG_ARGININE_AND_PROLINE_METABOLISM	0.00388019	0.0494151	-1.7039	37	13
MSigDB_C2_CP:KEGG_MEDICUS	KEGG_MEDICUS_VARIANT_MUTATION_CAUSED_ABERRANT_ABETA_TO_26S_PROTEASOME_MEDIATED_PROTEIN_DEGRADATION	1.08774e-05	0.000346123	-2.09909	33	21
MSigDB_C2_CP:KEGG_MEDICUS	KEGG_MEDICUS_VARIANT_MUTATION_INACTIVATED_UBQLN2_TO_26S_PROTEASOME_MEDIATED_PROTEIN_DEGRADATION	1.34156e-05	0.000346123	-2.11323	35	22
MSigDB_C2_CP:KEGG_MEDICUS	KEGG_MEDICUS_REFERENCE_26S_PROTEASOME_MEDIATED_PROTEIN_DEGRADATION	8.22332e-06	0.000346123	-2.13061	34	22
MSigDB_C2_CP:KEGG_MEDICUS	KEGG_MEDICUS_VARIANT_MUTATION_CAUSED_ABERRANT_SOD1_TO_26S_PROTEASOME_MEDIATED_PROTEIN_DEGRADATION	5.69749e-06	0.000346123	-2.15564	35	23
MSigDB_C2_CP:KEGG_MEDICUS	KEGG_MEDICUS_VARIANT_MUTATION_INACTIVATED_VCP_TO_26S_PROTEASOME_MEDIATED_PROTEIN_DEGRADATION	5.0272e-06	0.000346123	-2.16217	35	23
MSigDB_C2_CP:KEGG_MEDICUS	KEGG_MEDICUS_VARIANT_SCRAPIE_CONFORMATION_PRPSC_TO_26S_PROTEASOME_MEDIATED_PROTEIN_DEGRADATION	3.17426e-05	0.000682465	-2.0696	34	21
MSigDB_C2_CP:KEGG_MEDICUS	KEGG_MEDICUS_REFERENCE_MITOCHONDRIAL_COMPLEX_UCP1_IN_THERMOGENESIS	0.000195455	0.00315172	-1.88364	50	22
MSigDB_C2_CP:KEGG_MEDICUS	KEGG_MEDICUS_VARIANT_MUTATION_CAUSED_ABERRANT_HTT_TO_26S_PROTEASOME_MEDIATED_PROTEIN_DEGRADATION	0.000175939	0.00315172	-1.96006	34	21
MSigDB_C2_CP:KEGG_MEDICUS	KEGG_MEDICUS_VARIANT_MUTATION_CAUSED_ABERRANT_SNCA_TO_26S_PROTEASOME_MEDIATED_PROTEIN_DEGRADATION	0.000509957	0.00730938	-1.89004	34	21
MSigDB_C2_CP:KEGG_MEDICUS	KEGG_MEDICUS_REFERENCE_ASSEMBLY_AND_TRAFFICKING_OF_TELOMERASE	0.00132279	0.0155127	-1.87164	16	10
MSigDB_C2_CP:KEGG_MEDICUS	KEGG_MEDICUS_REFERENCE_ELECTRON_TRANSFER_IN_COMPLEX_I	0.00370354	0.0398131	-1.69806	35	12
MSigDB_C2_CP:KEGG_MEDICUS	KEGG_MEDICUS_REFERENCE_COPI_VESICLE_FORMATION	0.00454762	0.0451263	-1.74407	22	11
MSigDB_C2_CP:REACTOME	REACTOME_TRANSLATION	9.43628e-17	8.18125e-14	-2.35915	230	116
MSigDB_C2_CP:REACTOME	REACTOME_HSF1_ACTIVATION	4.95741e-09	2.14904e-06	-2.37067	17	13
MSigDB_C2_CP:REACTOME	REACTOME_METABOLISM_OF_AMINO_ACIDS_AND_DERIVATIVES	2.05173e-08	5.44921e-06	-1.92766	223	96
MSigDB_C2_CP:REACTOME	REACTOME_MITOCHONDRIAL_TRANSLATION	2.51405e-08	5.44921e-06	-2.18662	93	53
MSigDB_C2_CP:REACTOME	REACTOME_NEUTROPHIL_DEGRANULATION	6.15169e-08	1.0667e-05	-1.81903	283	102
MSigDB_C2_CP:REACTOME	REACTOME_ANTIGEN_PROCESSING_CROSS_PRESENTATION	2.37493e-07	3.43177e-05	-2.14637	70	37
MSigDB_C2_CP:REACTOME	REACTOME_CYTOKINE_SIGNALING_IN_IMMUNE_SYSTEM	3.26791e-06	0.000404754	-1.60546	434	156
MSigDB_C2_CP:REACTOME	REACTOME_SIGNALING_BY_INTERLEUKINS	5.5596e-06	0.000546169	-1.70551	252	98
MSigDB_C2_CP:REACTOME	REACTOME_ANTIGEN_PRESENTATION_FOLDING_ASSEMBLY_AND_PEPTIDE_LOADING_OF_CLASS_I_MHC	5.66957e-06	0.000546169	-2.2174	26	19
MSigDB_C2_CP:REACTOME	REACTOME_UNFOLDED_PROTEIN_RESPONSE_UPR	1.98849e-05	0.0015673	-1.91708	85	42
MSigDB_C2_CP:REACTOME	REACTOME_THE_ROLE_OF_GTSE1_IN_G2_M_PROGRESSION_AFTER_G2_CHECKPOINT	2.82429e-05	0.00204055	-2.01026	51	30
MSigDB_C2_CP:REACTOME	REACTOME_NEGATIVE_REGULATION_OF_NOTCH4_SIGNALING	4.262e-05	0.00264346	-1.98444	45	25
MSigDB_C2_CP:REACTOME	REACTOME_INTERFERON_ALPHA_BETA_SIGNALING	4.26857e-05	0.00264346	-2.00666	38	15
MSigDB_C2_CP:REACTOME	REACTOME_AUTOPHAGY	6.78553e-05	0.00326836	-1.75263	126	50
MSigDB_C2_CP:REACTOME	REACTOME_ER_TO_GOLGI_ANTEROGRADE_TRANSPORT	6.48257e-05	0.00326836	-1.78232	131	54
MSigDB_C2_CP:REACTOME	REACTOME_SYNTHESIS_OF_DNA	6.05701e-05	0.00326836	-1.81235	96	29
MSigDB_C2_CP:REACTOME	REACTOME_SCF_SKP2_MEDIATED_DEGRADATION_OF_P27_P21	6.45272e-05	0.00326836	-1.95923	51	29
MSigDB_C2_CP:REACTOME	REACTOME_RESOLUTION_OF_AP_SITES_VIA_THE_MULTIPLE_NUCLEOTIDE_PATCH_REPLACEMENT_PATHWAY	7.36897e-05	0.00336258	-2.03286	24	12
MSigDB_C2_CP:REACTOME	REACTOME_TRANSCRIPTIONAL_REGULATION_BY_RUNX2	7.83398e-05	0.00339603	-1.83673	83	28
MSigDB_C2_CP:REACTOME	REACTOME_MITOCHONDRIAL_FATTY_ACID_BETA_OXIDATION	8.5139e-05	0.00351502	-1.99643	29	15
MSigDB_C2_CP:REACTOME	REACTOME_PCNA_DEPENDENT_LONG_PATCH_BASE_EXCISION_REPAIR	0.00011292	0.00445008	-1.97735	20	10
MSigDB_C2_CP:REACTOME	REACTOME_PROTEIN_LOCALIZATION	0.000161443	0.00608571	-1.73955	140	63
MSigDB_C2_CP:REACTOME	REACTOME_TRNA_AMINOACYLATION	0.000187218	0.00676326	-1.93971	42	27
MSigDB_C2_CP:REACTOME	REACTOME_DNA_REPLICATION	0.000236171	0.00749519	-1.72289	106	30
MSigDB_C2_CP:REACTOME	REACTOME_ORC1_REMOVAL_FROM_CHROMATIN	0.000242059	0.00749519	-1.80893	56	27
MSigDB_C2_CP:REACTOME	REACTOME_INTERFERON_GAMMA_SIGNALING	0.000226168	0.00749519	-1.89313	49	19
MSigDB_C2_CP:REACTOME	REACTOME_MITOTIC_G1_PHASE_AND_G1_S_TRANSITION	0.000260978	0.00780234	-1.68723	116	31
MSigDB_C2_CP:REACTOME	REACTOME_TNFR2_NON_CANONICAL_NF_KB_PATHWAY	0.000291908	0.00838511	-1.83202	57	22
MSigDB_C2_CP:REACTOME	REACTOME_RESOLUTION_OF_ABASIC_SITES_AP_SITES	0.000309303	0.00838511	-1.91184	37	15
MSigDB_C2_CP:REACTOME	REACTOME_CYTOSOLIC_TRNA_AMINOACYLATION	0.000325646	0.00855562	-1.94268	24	19
MSigDB_C2_CP:REACTOME	REACTOME_INTERLEUKIN_1_SIGNALING	0.000362442	0.00887242	-1.74853	85	44
MSigDB_C2_CP:REACTOME	REACTOME_EUKARYOTIC_TRANSLATION_INITIATION	0.000368405	0.00887242	-1.76697	65	29
MSigDB_C2_CP:REACTOME	REACTOME_AUF1_HNRNP_D0_BINDS_AND_DESTABILIZES_MRNA	0.000357635	0.00887242	-1.84844	45	23
MSigDB_C2_CP:REACTOME	REACTOME_CELLULAR_RESPONSE_TO_CHEMICAL_STRESS	0.000382556	0.00896422	-1.62543	147	62
MSigDB_C2_CP:REACTOME	REACTOME_MHC_CLASS_II_ANTIGEN_PRESENTATION	0.000422794	0.0094824	-1.73206	79	31
MSigDB_C2_CP:REACTOME	REACTOME_RESPIRATORY_ELECTRON_TRANSPORT	0.000519418	0.0108955	-1.66722	122	51
MSigDB_C2_CP:REACTOME	REACTOME_MITOCHONDRIAL_PROTEIN_DEGRADATION	0.000527809	0.0108955	-1.7229	80	34
MSigDB_C2_CP:REACTOME	REACTOME_IRE1ALPHA_ACTIVATES_CHAPERONES	0.000604773	0.0121939	-1.80991	49	25
MSigDB_C2_CP:REACTOME	REACTOME_COPI_MEDIATED_ANTEROGRADE_TRANSPORT	0.000651103	0.0128297	-1.70431	83	49
MSigDB_C2_CP:REACTOME	REACTOME_HIV_INFECTION	0.000761591	0.0135911	-1.57391	203	71
MSigDB_C2_CP:REACTOME	REACTOME_TRANSPORT_TO_THE_GOLGI_AND_SUBSEQUENT_MODIFICATION	0.000714751	0.0135911	-1.58976	160	57
MSigDB_C2_CP:REACTOME	REACTOME_SELECTIVE_AUTOPHAGY	0.000741927	0.0135911	-1.75566	66	28
MSigDB_C2_CP:REACTOME	REACTOME_METABOLISM_OF_POLYAMINES	0.000768125	0.0135911	-1.79547	51	26
MSigDB_C2_CP:REACTOME	REACTOME_CROSS_PRESENTATION_OF_SOLUBLE_EXOGENOUS_ANTIGENS_ENDOSOMES	0.000729057	0.0135911	-1.86201	40	22
MSigDB_C2_CP:REACTOME	REACTOME_SRP_DEPENDENT_COTRANSLATIONAL_PROTEIN_TARGETING_TO_MEMBRANE	0.000861485	0.0146452	-1.78126	54	24
MSigDB_C2_CP:REACTOME	REACTOME_COOPERATION_OF_PREFOLDIN_AND_TRIC_CCT_IN_ACTIN_AND_TUBULIN_FOLDING	0.000847967	0.0146452	-1.85532	19	15
MSigDB_C2_CP:REACTOME	REACTOME_EXTRACELLULAR_MATRIX_ORGANIZATION	0.000941624	0.0154035	-1.5908	150	55
MSigDB_C2_CP:REACTOME	REACTOME_KEAP1_NFE2L2_PATHWAY	0.000938899	0.0154035	-1.62146	102	41
MSigDB_C2_CP:REACTOME	REACTOME_DNA_REPLICATION_PRE_INITIATION	0.00097844	0.0157094	-1.69834	86	25
MSigDB_C2_CP:REACTOME	REACTOME_SELENOAMINO_ACID_METABOLISM	0.00103021	0.0162398	-1.7501	60	31
MSigDB_C2_CP:REACTOME	REACTOME_INSERTION_OF_TAIL_ANCHORED_PROTEINS_INTO_THE_ENDOPLASMIC_RETICULUM_MEMBRANE	0.00107127	0.0165855	-1.87107	17	9
MSigDB_C2_CP:REACTOME	REACTOME_SCF_BETA_TRCP_MEDIATED_DEGRADATION_OF_EMI1	0.00114798	0.0174614	-1.80082	44	25
MSigDB_C2_CP:REACTOME	REACTOME_NUCLEAR_EVENTS_MEDIATED_BY_NFE2L2	0.00117762	0.0175955	-1.7073	77	38
MSigDB_C2_CP:REACTOME	REACTOME_DEGRADATION_OF_DVL	0.0012473	0.0180234	-1.76588	49	26
MSigDB_C2_CP:REACTOME	REACTOME_DETOXIFICATION_OF_REACTIVE_OXYGEN_SPECIES	0.00127106	0.0180657	-1.82856	21	12
MSigDB_C2_CP:REACTOME	REACTOME_INTERLEUKIN_4_AND_INTERLEUKIN_13_SIGNALING	0.00144633	0.0196277	-1.76176	50	20
MSigDB_C2_CP:REACTOME	REACTOME_TRANSLESION_SYNTHESIS_BY_Y_FAMILY_DNA_POLYMERASES_BYPASSES_LESIONS_ON_DNA_TEMPLATE	0.00144887	0.0196277	-1.77828	32	11
MSigDB_C2_CP:REACTOME	REACTOME_AEROBIC_RESPIRATION_AND_RESPIRATORY_ELECTRON_TRANSPORT	0.00165255	0.0198995	-1.52408	201	76
MSigDB_C2_CP:REACTOME	REACTOME_REGULATION_OF_EXPRESSION_OF_SLITS_AND_ROBOS	0.00157008	0.0198995	-1.58853	102	46
MSigDB_C2_CP:REACTOME	REACTOME_PROTEIN_FOLDING	0.00158923	0.0198995	-1.62245	74	32
MSigDB_C2_CP:REACTOME	REACTOME_REGULATION_OF_RUNX2_EXPRESSION_AND_ACTIVITY	0.00152539	0.0198995	-1.67948	56	19
MSigDB_C2_CP:REACTOME	REACTOME_CYCLIN_A_CDK2_ASSOCIATED_EVENTS_AT_S_PHASE_ENTRY	0.00149892	0.0198995	-1.695	73	23
MSigDB_C2_CP:REACTOME	REACTOME_INTERLEUKIN_12_SIGNALING	0.00162684	0.0198995	-1.80536	30	12
MSigDB_C2_CP:REACTOME	REACTOME_SIGNAL_AMPLIFICATION	0.00163255	0.0198995	-1.82731	22	9
MSigDB_C2_CP:REACTOME	REACTOME_CLASS_I_MHC_MEDIATED_ANTIGEN_PROCESSING_PRESENTATION	0.00184267	0.0211293	-1.40071	306	98
MSigDB_C2_CP:REACTOME	REACTOME_DECTIN_1_MEDIATED_NONCANONICAL_NF_KB_SIGNALING	0.00183628	0.0211293	-1.73001	49	26
MSigDB_C2_CP:REACTOME	REACTOME_BASE_EXCISION_REPAIR	0.00185217	0.0211293	-1.75022	47	17
MSigDB_C2_CP:REACTOME	REACTOME_ADAPTIVE_IMMUNE_SYSTEM	0.00194459	0.0218955	-1.35949	491	159
MSigDB_C2_CP:REACTOME	REACTOME_COPII_MEDIATED_VESICLE_TRANSPORT	0.00199942	0.021943	-1.68626	62	28
MSigDB_C2_CP:REACTOME	REACTOME_INTERLEUKIN_12_FAMILY_SIGNALING	0.00199514	0.021943	-1.8164	35	18
MSigDB_C2_CP:REACTOME	REACTOME_SOMITOGENESIS	0.00214818	0.0229935	-1.73187	46	24
MSigDB_C2_CP:REACTOME	REACTOME_MATURATION_OF_TCA_ENZYMES_AND_REGULATION_OF_TCA_CYCLE	0.00220788	0.0233443	-1.76205	20	9
MSigDB_C2_CP:REACTOME	REACTOME_CELLULAR_RESPONSE_TO_HYPOXIA	0.00261632	0.0273295	-1.68512	60	29
MSigDB_C2_CP:REACTOME	REACTOME_INTERFERON_SIGNALING	0.0027141	0.0277436	-1.49612	172	35
MSigDB_C2_CP:REACTOME	REACTOME_ABC_TRANSPORTER_DISORDERS	0.00271996	0.0277436	-1.6817	58	25
MSigDB_C2_CP:REACTOME	REACTOME_S_PHASE	0.00284528	0.0283547	-1.57521	133	35
MSigDB_C2_CP:REACTOME	REACTOME_COLLAGEN_FORMATION	0.00282137	0.0283547	-1.66608	48	21
MSigDB_C2_CP:REACTOME	REACTOME_NEDDYLATION	0.00306199	0.0298286	-1.47563	206	68
MSigDB_C2_CP:REACTOME	REACTOME_RESPONSE_TO_ELEVATED_PLATELET_CYTOSOLIC_CA2	0.00304453	0.0298286	-1.64268	73	24
MSigDB_C2_CP:REACTOME	REACTOME_DEFECTIVE_CFTR_CAUSES_CYSTIC_FIBROSIS	0.00313474	0.0298662	-1.68553	51	25
MSigDB_C2_CP:REACTOME	REACTOME_HSP90_CHAPERONE_CYCLE_FOR_STEROID_HORMONE_RECEPTORS_SHR_IN_THE_PRESENCE_OF_LIGAND	0.00310908	0.0298662	-1.72919	34	21
MSigDB_C2_CP:REACTOME	REACTOME_ADP_SIGNALLING_THROUGH_P2Y_PURINOCEPTOR_12	0.00336703	0.0317306	-1.81524	16	8
MSigDB_C2_CP:REACTOME	REACTOME_ASPARAGINE_N_LINKED_GLYCOSYLATION	0.00352857	0.0325454	-1.40299	267	105
MSigDB_C2_CP:REACTOME	REACTOME_ABORTIVE_ELONGATION_OF_HIV_1_TRANSCRIPT_IN_THE_ABSENCE_OF_TAT	0.00351936	0.0325454	-1.77374	23	13
MSigDB_C2_CP:REACTOME	REACTOME_SWITCHING_OF_ORIGINS_TO_A_POST_REPLICATIVE_STATE	0.00358305	0.0326821	-1.62454	75	21
MSigDB_C2_CP:REACTOME	REACTOME_COOPERATION_OF_PDCL_PHLP1_AND_TRIC_CCT_IN_G_PROTEIN_BETA_FOLDING	0.00361878	0.0326821	-1.73109	31	15
MSigDB_C2_CP:REACTOME	REACTOME_APC_C_CDH1_MEDIATED_DEGRADATION_OF_CDC20_AND_OTHER_APC_C_CDH1_TARGETED_PROTEINS_IN_LATE_MITOSIS_EARLY_G1	0.00381247	0.0340764	-1.6577	61	28
MSigDB_C2_CP:REACTOME	REACTOME_HEDGEHOG_LIGAND_BIOGENESIS	0.00386317	0.0341772	-1.6539	54	18
MSigDB_C2_CP:REACTOME	REACTOME_PROGRAMMED_CELL_DEATH	0.00421659	0.0365579	-1.49102	150	54
MSigDB_C2_CP:REACTOME	REACTOME_G1_S_DNA_DAMAGE_CHECKPOINTS	0.00451881	0.0384098	-1.59537	56	27
MSigDB_C2_CP:REACTOME	REACTOME_PLASMA_LIPOPROTEIN_ASSEMBLY_REMODELING_AND_CLEARANCE	0.00449206	0.0384098	-1.62734	38	12
MSigDB_C2_CP:REACTOME	REACTOME_APC_C_MEDIATED_DEGRADATION_OF_CELL_CYCLE_PROTEINS	0.00464542	0.0387267	-1.5959	68	30
MSigDB_C2_CP:REACTOME	REACTOME_SIGNALING_BY_NOTCH4	0.00464542	0.0387267	-1.59599	68	31
MSigDB_C2_CP:REACTOME	REACTOME_COMPLEX_IV_ASSEMBLY	0.00504456	0.040875	-1.71884	28	10
MSigDB_C2_CP:REACTOME	REACTOME_REGULATION_OF_RUNX3_EXPRESSION_AND_ACTIVITY	0.0053771	0.0427701	-1.65404	47	24
MSigDB_C2_CP:REACTOME	REACTOME_GENE_AND_PROTEIN_EXPRESSION_BY_JAK_STAT_SIGNALING_AFTER_INTERLEUKIN_12_STIMULATION	0.00536035	0.0427701	-1.75631	25	10
MSigDB_C2_CP:REACTOME	REACTOME_REGULATION_OF_INSULIN_LIKE_GROWTH_FACTOR_IGF_TRANSPORT_AND_UPTAKE_BY_INSULIN_LIKE_GROWTH_FACTOR_BINDING_PROTEINS_IGFBPS	0.00602378	0.0470506	-1.59277	66	28
MSigDB_C2_CP:REACTOME	REACTOME_STABILIZATION_OF_P53	0.00637542	0.0493526	-1.59991	48	25
MSigDB_C2_CP:REACTOME	REACTOME_TELOMERE_MAINTENANCE	0.00650357	0.0494613	-1.61611	61	21
MSigDB_C2_CP:REACTOME	REACTOME_COLLAGEN_BIOSYNTHESIS_AND_MODIFYING_ENZYMES	0.00648437	0.0494613	-1.67283	36	15
MSigDB_C2_CP:WIKIPATHWAYS	WP_NETWORK_MAP_OF_SARSCOV2_SIGNALING	3.67659e-06	0.000825395	-1.97981	93	38
MSigDB_C2_CP:WIKIPATHWAYS	WP_PROTEASOME_DEGRADATION	3.09026e-06	0.000825395	-2.1114	52	25
MSigDB_C2_CP:WIKIPATHWAYS	WP_METABOLIC_REPROGRAMMING_IN_COLON_CANCER	8.51193e-06	0.000955464	-2.10786	35	20
MSigDB_C2_CP:WIKIPATHWAYS	WP_METABOLIC_EPILEPTIC_DISORDERS	4.38911e-05	0.00394142	-1.95374	59	30
MSigDB_C2_CP:WIKIPATHWAYS	WP_GLYCOLYSIS_AND_GLUCONEOGENESIS	0.0001414	0.0090698	-1.95857	22	11
MSigDB_C2_CP:WIKIPATHWAYS	WP_METABOLIC_PATHWAYS_OF_FIBROBLASTS	0.000195552	0.0109754	-1.98451	29	20
MSigDB_C2_CP:WIKIPATHWAYS	WP_BASE_EXCISION_REPAIR	0.000806653	0.0329261	-1.86851	28	10
MSigDB_C2_CP:WIKIPATHWAYS	WP_EBOLA_VIRUS_INFECTION_IN_HOST	0.00142029	0.0490546	-1.65182	83	29
MSigDB_C5_GO:BP	GOBP_MITOCHONDRIAL_TRANSLATION	3.0544e-09	9.74048e-06	-2.13708	129	69
MSigDB_C5_GO:BP	GOBP_ENDOPLASMIC_RETICULUM_TO_GOLGI_VESICLE_MEDIATED_TRANSPORT	2.38345e-08	3.80042e-05	-2.17248	122	54
MSigDB_C5_GO:BP	GOBP_APOPTOTIC_SIGNALING_PATHWAY	6.5705e-07	0.000419067	-1.66254	402	122
MSigDB_C5_GO:BP	GOBP_SMALL_MOLECULE_CATABOLIC_PROCESS	9.30579e-07	0.000423945	-1.829	232	75
MSigDB_C5_GO:BP	GOBP_MITOCHONDRIAL_GENE_EXPRESSION	2.00804e-06	0.000800455	-1.87944	165	77
MSigDB_C5_GO:BP	GOBP_ORGANIC_ACID_CATABOLIC_PROCESS	5.24392e-06	0.00152026	-1.83585	165	57
MSigDB_C5_GO:BP	GOBP_AMINO_ACID_METABOLIC_PROCESS	9.74241e-06	0.00191096	-1.72704	211	90
MSigDB_C5_GO:BP	GOBP_INTRINSIC_APOPTOTIC_SIGNALING_PATHWAY	2.41123e-05	0.00321736	-1.69306	215	56
MSigDB_C5_GO:BP	GOBP_ANTIGEN_PROCESSING_AND_PRESENTATION	2.42134e-05	0.00321736	-2.02052	61	27
MSigDB_C5_GO:BP	GOBP_INTRINSIC_APOPTOTIC_SIGNALING_PATHWAY_IN_RESPONSE_TO_OXIDATIVE_STRESS	2.18441e-05	0.00321736	-2.06985	44	19
MSigDB_C5_GO:BP	GOBP_VESICLE_BUDDING_FROM_MEMBRANE	3.90968e-05	0.00479537	-1.92261	79	36
MSigDB_C5_GO:BP	GOBP_CELLULAR_OXIDANT_DETOXIFICATION	4.1403e-05	0.00489016	-1.98236	55	32
MSigDB_C5_GO:BP	GOBP_REGULATION_OF_INTRINSIC_APOPTOTIC_SIGNALING_PATHWAY	4.3719e-05	0.00497928	-1.79247	121	55
MSigDB_C5_GO:BP	GOBP_CELLULAR_RESPONSE_TO_TOXIC_SUBSTANCE	4.54884e-05	0.00500216	-1.96025	75	41
MSigDB_C5_GO:BP	GOBP_REGULATION_OF_APOPTOTIC_SIGNALING_PATHWAY	4.78059e-05	0.00508177	-1.64463	249	100
MSigDB_C5_GO:BP	GOBP_COPII_COATED_VESICLE_BUDDING	5.41209e-05	0.00556747	-2.01913	41	23
MSigDB_C5_GO:BP	GOBP_MONOCARBOXYLIC_ACID_CATABOLIC_PROCESS	7.97825e-05	0.00687639	-1.82937	97	31
MSigDB_C5_GO:BP	GOBP_REGULATION_OF_OXIDATIVE_STRESS_INDUCED_INTRINSIC_APOPTOTIC_SIGNALING_PATHWAY	8.37282e-05	0.00702656	-2.01277	29	14
MSigDB_C5_GO:BP	GOBP_ANTIGEN_PROCESSING_AND_PRESENTATION_OF_PEPTIDE_ANTIGEN	0.000102195	0.00775951	-1.97859	35	18
MSigDB_C5_GO:BP	GOBP_MITOCHONDRION_ORGANIZATION	0.000111476	0.00807947	-1.49471	437	152
MSigDB_C5_GO:BP	GOBP_OXIDATIVE_PHOSPHORYLATION	0.000131771	0.00870347	-1.80458	99	42
MSigDB_C5_GO:BP	GOBP_DETOXIFICATION	0.000127673	0.00870347	-1.86343	80	39
MSigDB_C5_GO:BP	GOBP_NEGATIVE_REGULATION_OF_SMOOTH_MUSCLE_CELL_PROLIFERATION	0.000124033	0.00870347	-2.0146	27	11
MSigDB_C5_GO:BP	GOBP_LIPID_OXIDATION	0.000156512	0.00959841	-1.81205	86	25
MSigDB_C5_GO:BP	GOBP_PROTEIN_FOLDING	0.000159909	0.0096217	-1.66234	177	59
MSigDB_C5_GO:BP	GOBP_ANTIGEN_PROCESSING_AND_PRESENTATION_OF_PEPTIDE_ANTIGEN_VIA_MHC_CLASS_I	0.00017912	0.0105781	-1.98267	23	13
MSigDB_C5_GO:BP	GOBP_AEROBIC_RESPIRATION	0.00018852	0.0109307	-1.71876	141	53
MSigDB_C5_GO:BP	GOBP_RESPONSE_TO_TOPOLOGICALLY_INCORRECT_PROTEIN	0.000205482	0.0115925	-1.69296	129	34
MSigDB_C5_GO:BP	GOBP_NEGATIVE_REGULATION_OF_INTRINSIC_APOPTOTIC_SIGNALING_PATHWAY	0.000207203	0.0115925	-1.83344	76	24
MSigDB_C5_GO:BP	GOBP_CELLULAR_RESPIRATION	0.000235214	0.0127135	-1.64752	177	65
MSigDB_C5_GO:BP	GOBP_MATERNAL_PROCESS_INVOLVED_IN_FEMALE_PREGNANCY	0.000286743	0.0149906	-1.97652	34	10
MSigDB_C5_GO:BP	GOBP_PEPTIDYL_PROLINE_MODIFICATION	0.000305131	0.0156946	-1.9615	27	15
MSigDB_C5_GO:BP	GOBP_MATERNAL_PLACENTA_DEVELOPMENT	0.000316729	0.0160325	-1.98798	22	9
MSigDB_C5_GO:BP	GOBP_GENERATION_OF_PRECURSOR_METABOLITES_AND_ENERGY	0.000332975	0.0165915	-1.49521	339	108
MSigDB_C5_GO:BP	GOBP_FATTY_ACID_CATABOLIC_PROCESS	0.000339671	0.0166648	-1.79919	82	26
MSigDB_C5_GO:BP	GOBP_VESICLE_ORGANIZATION	0.00036452	0.017613	-1.52075	296	98
MSigDB_C5_GO:BP	GOBP_COLLAGEN_FIBRIL_ORGANIZATION	0.000380289	0.0181006	-1.94068	37	18
MSigDB_C5_GO:BP	GOBP_PROTEIN_MATURATION	0.000433641	0.0200417	-1.47489	380	100
MSigDB_C5_GO:BP	GOBP_TRNA_METABOLIC_PROCESS	0.00049781	0.0217109	-1.56712	193	74
MSigDB_C5_GO:BP	GOBP_CHAPERONE_MEDIATED_PROTEIN_FOLDING	0.000503796	0.0217109	-1.83454	60	27
MSigDB_C5_GO:BP	GOBP_FATTY_ACID_METABOLIC_PROCESS	0.000538075	0.0225779	-1.50464	239	58
MSigDB_C5_GO:BP	GOBP_ENERGY_DERIVATION_BY_OXIDATION_OF_ORGANIC_COMPOUNDS	0.000568463	0.0235432	-1.56924	246	83
MSigDB_C5_GO:BP	GOBP_POSITIVE_REGULATION_OF_T_CELL_MEDIATED_IMMUNITY	0.00058326	0.0235678	-1.908	29	10
MSigDB_C5_GO:BP	GOBP_ANTIGEN_PROCESSING_AND_PRESENTATION_OF_ENDOGENOUS_ANTIGEN	0.000583838	0.0235678	-1.91977	17	11
MSigDB_C5_GO:BP	GOBP_T_CELL_MEDIATED_IMMUNITY	0.000592667	0.0236252	-1.8315	48	14
MSigDB_C5_GO:BP	GOBP_LIPOPROTEIN_METABOLIC_PROCESS	0.000600583	0.0236452	-1.67999	109	35
MSigDB_C5_GO:BP	GOBP_POSITIVE_REGULATION_OF_TYPE_II_INTERFERON_PRODUCTION	0.000648727	0.0249252	-1.89736	25	10
MSigDB_C5_GO:BP	GOBP_SMALL_MOLECULE_BIOSYNTHETIC_PROCESS	0.000688277	0.0252231	-1.45724	362	103
MSigDB_C5_GO:BP	GOBP_REGULATION_OF_PEPTIDASE_ACTIVITY	0.000687496	0.0252231	-1.601	165	51
MSigDB_C5_GO:BP	GOBP_REACTIVE_OXYGEN_SPECIES_METABOLIC_PROCESS	0.000720817	0.025541	-1.64614	130	47
MSigDB_C5_GO:BP	GOBP_RESPONSE_TO_OXIDATIVE_STRESS	0.000786813	0.0267218	-1.50404	280	77
MSigDB_C5_GO:BP	GOBP_LIPID_CATABOLIC_PROCESS	0.000787661	0.0267218	-1.56069	205	64
MSigDB_C5_GO:BP	GOBP_PROTEIN_LOCALIZATION_TO_ENDOPLASMIC_RETICULUM	0.000774517	0.0267218	-1.78891	59	18
MSigDB_C5_GO:BP	GOBP_NEGATIVE_REGULATION_OF_OXIDATIVE_STRESS_INDUCED_INTRINSIC_APOPTOTIC_SIGNALING_PATHWAY	0.000847372	0.0278585	-1.92445	22	11
MSigDB_C5_GO:BP	GOBP_GOLGI_VESICLE_TRANSPORT	0.000878662	0.0285924	-1.49248	277	82
MSigDB_C5_GO:BP	GOBP_AMINO_ACID_ACTIVATION	0.000895061	0.0288318	-1.83484	45	28
MSigDB_C5_GO:BP	GOBP_NATURAL_KILLER_CELL_MEDIATED_IMMUNITY	0.000939286	0.0290814	-1.83611	33	10
MSigDB_C5_GO:BP	GOBP_ANTIGEN_PROCESSING_AND_PRESENTATION_OF_ENDOGENOUS_PEPTIDE_ANTIGEN	0.000933946	0.0290814	-1.89765	16	11
MSigDB_C5_GO:BP	GOBP_POSITIVE_REGULATION_OF_APOPTOTIC_SIGNALING_PATHWAY	0.000974497	0.0298814	-1.69246	86	39
MSigDB_C5_GO:BP	GOBP_COPII_COATED_VESICLE_CARGO_LOADING	0.000987721	0.0299985	-1.88146	17	9
MSigDB_C5_GO:BP	GOBP_T_CELL_MEDIATED_CYTOTOXICITY	0.00117266	0.0339964	-1.85026	25	10
MSigDB_C5_GO:BP	GOBP_POSITIVE_REGULATION_OF_TELOMERASE_RNA_LOCALIZATION_TO_CAJAL_BODY	0.00133808	0.037943	-1.86141	15	10
MSigDB_C5_GO:BP	GOBP_ESTABLISHMENT_OF_PROTEIN_LOCALIZATION_TO_MITOCHONDRIAL_MEMBRANE	0.00149892	0.04146	-1.82369	32	15
MSigDB_C5_GO:BP	GOBP_POSITIVE_REGULATION_OF_T_CELL_MEDIATED_CYTOTOXICITY	0.001528	0.0416479	-1.84989	17	8
MSigDB_C5_GO:BP	GOBP_RESPONSE_TO_REACTIVE_OXYGEN_SPECIES	0.00186656	0.0491939	-1.62599	137	36
MSigDB_H	HALLMARK_OXIDATIVE_PHOSPHORYLATION	4.80081e-10	2.4004e-08	-2.12269	168	83
MSigDB_H	HALLMARK_UNFOLDED_PROTEIN_RESPONSE	2.49319e-08	5.22455e-07	-2.18902	105	41
MSigDB_H	HALLMARK_COAGULATION	3.13473e-08	5.22455e-07	-2.24655	64	33
MSigDB_H	HALLMARK_MYC_TARGETS_V1	2.63323e-07	3.29153e-06	-1.90624	178	71
MSigDB_H	HALLMARK_TNFA_SIGNALING_VIA_NFKB	1.27035e-06	1.27035e-05	-1.95921	123	48
MSigDB_H	HALLMARK_P53_PATHWAY	2.66259e-06	2.21882e-05	-1.8548	151	62
MSigDB_H	HALLMARK_MTORC1_SIGNALING	5.66937e-06	3.91622e-05	-1.79991	178	74
MSigDB_H	HALLMARK_EPITHELIAL_MESENCHYMAL_TRANSITION	6.26596e-06	3.91622e-05	-1.8677	132	51
MSigDB_H	HALLMARK_INTERFERON_GAMMA_RESPONSE	8.13764e-06	4.52091e-05	-1.95529	108	37
MSigDB_H	HALLMARK_DNA_REPAIR	2.79972e-05	0.000139986	-1.78371	135	40
MSigDB_H	HALLMARK_GLYCOLYSIS	5.01018e-05	0.000206855	-1.77345	149	51
MSigDB_H	HALLMARK_XENOBIOTIC_METABOLISM	5.37822e-05	0.000206855	-1.79732	124	45
MSigDB_H	HALLMARK_FATTY_ACID_METABOLISM	5.11154e-05	0.000206855	-1.85958	110	36
MSigDB_H	HALLMARK_HYPOXIA	0.000153819	0.000529589	-1.69874	139	61
MSigDB_H	HALLMARK_UV_RESPONSE_UP	0.000158877	0.000529589	-1.73862	121	40
MSigDB_H	HALLMARK_APOPTOSIS	0.000178803	0.000558759	-1.79907	105	41
MSigDB_H	HALLMARK_ADIPOGENESIS	0.000191674	0.000563746	-1.64473	159	65
MSigDB_H	HALLMARK_IL2_STAT5_SIGNALING	0.00022233	0.000588046	-1.70626	127	42
MSigDB_H	HALLMARK_INTERFERON_ALPHA_RESPONSE	0.000223457	0.000588046	-1.83819	48	19
MSigDB_H	HALLMARK_ALLOGRAFT_REJECTION	0.000880677	0.00220169	-1.737	76	32
MSigDB_H	HALLMARK_REACTIVE_OXYGEN_SPECIES_PATHWAY	0.00146281	0.00348289	-1.7767	38	16
MSigDB_H	HALLMARK_CHOLESTEROL_HOMEOSTASIS	0.00305558	0.00694451	-1.60688	61	24
MSigDB_H	HALLMARK_IL6_JAK_STAT3_SIGNALING	0.004898	0.0106478	-1.65636	38	12
MSigDB_H	HALLMARK_COMPLEMENT	0.00564091	0.0117519	-1.54352	114	45

### Sheet: fgsea_sign_up
collection	set_name	pval	padj	NES	set_size	n_contrib_genes
MSigDB_C2_CP:KEGG_LEGACY	KEGG_NEUROACTIVE_LIGAND_RECEPTOR_INTERACTION	0.000221965	0.0108016	1.77915	86	39
MSigDB_C2_CP:KEGG_LEGACY	KEGG_LONG_TERM_POTENTIATION	0.00348422	0.0494151	1.72059	54	24
MSigDB_C2_CP:KEGG_LEGACY	KEGG_VASCULAR_SMOOTH_MUSCLE_CONTRACTION	0.00268327	0.0494151	1.67114	66	23
MSigDB_C2_CP:KEGG_MEDICUS	KEGG_MEDICUS_REFERENCE_ACTIVATION_OF_PRC2.2_BY_UBIQUITINATION_OF_H2AK119_IN_GERMLINE_GENES	0.000570191	0.00735546	1.89574	24	7
MSigDB_C2_CP:REACTOME	REACTOME_NEURONAL_SYSTEM	7.78184e-06	0.000674685	1.64427	296	99
MSigDB_C2_CP:REACTOME	REACTOME_NEUREXINS_AND_NEUROLIGINS	0.000211555	0.00733673	1.8708	52	25
MSigDB_C2_CP:REACTOME	REACTOME_RAC1_GTPASE_CYCLE	0.000309485	0.00838511	1.67204	139	34
MSigDB_C2_CP:REACTOME	REACTOME_TRANSCRIPTIONAL_REGULATION_BY_MECP2	0.000426544	0.0094824	1.82675	51	23
MSigDB_C2_CP:REACTOME	REACTOME_PROTEIN_PROTEIN_INTERACTIONS_AT_SYNAPSES	0.00047419	0.0102781	1.72422	79	29
MSigDB_C2_CP:REACTOME	REACTOME_RHO_GTPASE_CYCLE	0.00119739	0.0175955	1.37421	354	73
MSigDB_C2_CP:REACTOME	REACTOME_REGULATION_OF_MECP2_EXPRESSION_AND_ACTIVITY	0.00140128	0.0195953	1.87812	27	16
MSigDB_C2_CP:REACTOME	REACTOME_NETRIN_1_SIGNALING	0.00157882	0.0198995	1.76457	39	15
MSigDB_C2_CP:REACTOME	REACTOME_PKMTS_METHYLATE_HISTONE_LYSINES	0.0016776	0.0199244	1.78639	38	15
MSigDB_C2_CP:REACTOME	REACTOME_EFFECTS_OF_PIP2_HYDROLYSIS	0.00210057	0.0227649	1.86945	21	11
MSigDB_C2_CP:REACTOME	REACTOME_CARDIAC_CONDUCTION	0.00409225	0.0358382	1.54107	81	29
MSigDB_C2_CP:REACTOME	REACTOME_TGFBR3_EXPRESSION	0.00476971	0.0393842	1.78225	18	11
MSigDB_C2_CP:REACTOME	REACTOME_RUNX1_REGULATES_GENES_INVOLVED_IN_MEGAKARYOCYTE_DIFFERENTIATION_AND_PLATELET_FUNCTION	0.00490677	0.0401336	1.79644	31	13
MSigDB_C2_CP:REACTOME	REACTOME_RHO_GTPASES_ACTIVATE_PAKS	0.00562509	0.0443359	1.80791	15	7
MSigDB_C2_CP:WIKIPATHWAYS	WP_PATHWAYS_AFFECTED_IN_ADENOID_CYSTIC_CARCINOMA	8.32515e-06	0.000955464	2.1509	53	24
MSigDB_C2_CP:WIKIPATHWAYS	WP_HISTONE_MODIFICATIONS	7.03897e-05	0.0052675	2.007	36	18
MSigDB_C2_CP:WIKIPATHWAYS	WP_PHOSPHODIESTERASES_IN_NEURONAL_FUNCTION	0.000287653	0.0143507	1.92798	41	15
MSigDB_C2_CP:WIKIPATHWAYS	WP_DRAVET_SYNDROME	0.000374857	0.0168311	1.94256	21	14
MSigDB_C2_CP:WIKIPATHWAYS	WP_DISRUPTION_OF_POSTSYNAPTIC_SIGNALING_BY_CNV	0.00129372	0.0484065	1.82022	31	16
MSigDB_C5_GO:BP	GOBP_REGULATION_OF_SYNAPSE_STRUCTURE_OR_ACTIVITY	1.26502e-07	0.000134471	1.90356	206	59
MSigDB_C5_GO:BP	GOBP_REGULATION_OF_POSTSYNAPTIC_MEMBRANE_POTENTIAL	3.13416e-07	0.000249871	2.12807	98	29
MSigDB_C5_GO:BP	GOBP_GLUTAMATE_RECEPTOR_SIGNALING_PATHWAY	8.86134e-07	0.000423945	2.29525	41	21
MSigDB_C5_GO:BP	GOBP_CELL_MORPHOGENESIS_INVOLVED_IN_NEURON_DIFFERENTIATION	2.42484e-06	0.000859201	1.58657	440	158
MSigDB_C5_GO:BP	GOBP_REGULATION_OF_TRANS_SYNAPTIC_SIGNALING	5.01697e-06	0.00152026	1.61519	358	115
MSigDB_C5_GO:BP	GOBP_RETINA_LAYER_FORMATION	6.96683e-06	0.00162351	2.21184	16	13
MSigDB_C5_GO:BP	GOBP_ADULT_BEHAVIOR	7.63644e-06	0.00162351	1.92879	107	46
MSigDB_C5_GO:BP	GOBP_CELL_JUNCTION_ASSEMBLY	7.20994e-06	0.00162351	1.61676	317	89
MSigDB_C5_GO:BP	GOBP_SYNAPSE_ORGANIZATION	6.27496e-06	0.00162351	1.57808	390	89
MSigDB_C5_GO:BP	GOBP_REGULATION_OF_CELL_JUNCTION_ASSEMBLY	1.0187e-05	0.00191096	1.80858	166	54
MSigDB_C5_GO:BP	GOBP_POSITIVE_REGULATION_OF_SYNAPSE_ASSEMBLY	1.16709e-05	0.00206769	2.06102	55	22
MSigDB_C5_GO:BP	GOBP_MONOATOMIC_CATION_TRANSMEMBRANE_TRANSPORT	1.27121e-05	0.00213362	1.50694	478	149
MSigDB_C5_GO:BP	GOBP_SYNAPSE_ASSEMBLY	1.5408e-05	0.0024568	1.79793	165	50
MSigDB_C5_GO:BP	GOBP_BEHAVIOR	2.29516e-05	0.00321736	1.50498	450	152
MSigDB_C5_GO:BP	GOBP_REGULATION_OF_MEMBRANE_POTENTIAL	2.87371e-05	0.00366571	1.60225	295	93
MSigDB_C5_GO:BP	GOBP_LIGAND_GATED_ION_CHANNEL_SIGNALING_PATHWAY	5.66943e-05	0.00564994	2.14128	22	11
MSigDB_C5_GO:BP	GOBP_CENTRAL_NERVOUS_SYSTEM_NEURON_DIFFERENTIATION	6.07206e-05	0.00586782	1.81282	116	36
MSigDB_C5_GO:BP	GOBP_LOCOMOTORY_BEHAVIOR	6.40285e-05	0.0060055	1.73139	147	58
MSigDB_C5_GO:BP	GOBP_IONOTROPIC_GLUTAMATE_RECEPTOR_SIGNALING_PATHWAY	7.28291e-05	0.00645145	2.08584	17	8
MSigDB_C5_GO:BP	GOBP_REGULATION_OF_SYNAPSE_ASSEMBLY	7.12461e-05	0.00645145	1.86123	98	34
MSigDB_C5_GO:BP	GOBP_SMALL_GTPASE_MEDIATED_SIGNAL_TRANSDUCTION	8.90659e-05	0.00728285	1.48643	372	89
MSigDB_C5_GO:BP	GOBP_REGULATION_OF_PRESYNAPTIC_MEMBRANE_POTENTIAL	9.34335e-05	0.00740066	2.11902	19	11
MSigDB_C5_GO:BP	GOBP_AXON_DEVELOPMENT	9.51481e-05	0.00740066	1.48501	370	112
MSigDB_C5_GO:BP	GOBP_POSITIVE_REGULATION_OF_CELL_JUNCTION_ASSEMBLY	0.000108674	0.00805953	1.87176	84	30
MSigDB_C5_GO:BP	GOBP_HETEROPHILIC_CELL_CELL_ADHESION_VIA_PLASMA_MEMBRANE_CELL_ADHESION_MOLECULES	0.000128724	0.00870347	2.06087	25	8
MSigDB_C5_GO:BP	GOBP_REGULATION_OF_CHROMATIN_ORGANIZATION	0.000138879	0.00870347	2.05815	29	11
MSigDB_C5_GO:BP	GOBP_MODULATION_OF_EXCITATORY_POSTSYNAPTIC_POTENTIAL	0.000134664	0.00870347	2.01444	41	13
MSigDB_C5_GO:BP	GOBP_REGULATION_OF_SMALL_GTPASE_MEDIATED_SIGNAL_TRANSDUCTION	0.00013919	0.00870347	1.56307	218	55
MSigDB_C5_GO:BP	GOBP_CHEMICAL_SYNAPTIC_TRANSMISSION_POSTSYNAPTIC	0.000227232	0.0124939	1.82547	79	20
MSigDB_C5_GO:BP	GOBP_NEURON_MIGRATION	0.000284486	0.0149906	1.6526	134	64
MSigDB_C5_GO:BP	GOBP_REGULATION_OF_PRESYNAPSE_ORGANIZATION	0.000425212	0.0199412	1.97886	29	13
MSigDB_C5_GO:BP	GOBP_FACULTATIVE_HETEROCHROMATIN_FORMATION	0.000464451	0.0211591	1.88947	38	16
MSigDB_C5_GO:BP	GOBP_NON_CANONICAL_WNT_SIGNALING_PATHWAY	0.000486689	0.0215562	1.90485	46	25
MSigDB_C5_GO:BP	GOBP_DENDRITE_DEVELOPMENT	0.00048633	0.0215562	1.55131	204	66
MSigDB_C5_GO:BP	GOBP_REGULATION_OF_GTPASE_ACTIVITY	0.000523008	0.0222383	1.55258	184	51
MSigDB_C5_GO:BP	GOBP_DNA_METHYLATION_DEPENDENT_HETEROCHROMATIN_FORMATION	0.000634417	0.0246726	1.9513	29	14
MSigDB_C5_GO:BP	GOBP_POSITIVE_REGULATION_OF_EXCITATORY_POSTSYNAPTIC_POTENTIAL	0.000668951	0.0252231	1.94454	27	12
MSigDB_C5_GO:BP	GOBP_CAMP_MEDIATED_SIGNALING	0.000687688	0.0252231	1.90023	42	17
MSigDB_C5_GO:BP	GOBP_SYNAPTIC_TRANSMISSION_GLUTAMATERGIC	0.000703936	0.0252231	1.74422	79	26
MSigDB_C5_GO:BP	GOBP_POSTSYNAPSE_ORGANIZATION	0.000696556	0.0252231	1.58672	163	43
MSigDB_C5_GO:BP	GOBP_COGNITION	0.000775997	0.0267218	1.50372	233	71
MSigDB_C5_GO:BP	GOBP_CENTRAL_NERVOUS_SYSTEM_NEURON_DEVELOPMENT	0.000800747	0.0268173	1.75876	64	22
MSigDB_C5_GO:BP	GOBP_HETEROCHROMATIN_FORMATION	0.000807294	0.0268173	1.67247	91	34
MSigDB_C5_GO:BP	GOBP_REGULATION_OF_G_PROTEIN_COUPLED_RECEPTOR_SIGNALING_PATHWAY	0.000915668	0.0290814	1.705	90	37
MSigDB_C5_GO:BP	GOBP_PEPTIDYL_SERINE_MODIFICATION	0.000939131	0.0290814	1.51223	204	72
MSigDB_C5_GO:BP	GOBP_CELL_DIFFERENTIATION_IN_HINDBRAIN	0.00099751	0.03001	1.98847	18	9
MSigDB_C5_GO:BP	GOBP_FOREBRAIN_DEVELOPMENT	0.00104046	0.0310096	1.43657	273	66
MSigDB_C5_GO:BP	GOBP_DEVELOPMENTAL_GROWTH_INVOLVED_IN_MORPHOGENESIS	0.0010598	0.0312936	1.52424	174	51
MSigDB_C5_GO:BP	GOBP_VESICLE_CYTOSKELETAL_TRAFFICKING	0.0011516	0.0336923	1.77561	57	14
MSigDB_C5_GO:BP	GOBP_NLS_BEARING_PROTEIN_IMPORT_INTO_NUCLEUS	0.00118845	0.034144	1.90487	17	7
MSigDB_C5_GO:BP	GOBP_REGULATION_OF_CELL_MORPHOGENESIS	0.00134448	0.037943	1.48985	188	76
MSigDB_C5_GO:BP	GOBP_CELL_CELL_ADHESION_VIA_PLASMA_MEMBRANE_ADHESION_MOLECULES	0.00136315	0.0381323	1.54587	154	44
MSigDB_C5_GO:BP	GOBP_CELL_PROJECTION_ASSEMBLY	0.00150811	0.04146	1.34738	477	101
MSigDB_C5_GO:BP	GOBP_REGULATION_OF_HETEROCHROMATIN_FORMATION	0.00167512	0.0452708	1.84043	21	6
MSigDB_C5_GO:BP	GOBP_TELENCEPHALON_DEVELOPMENT	0.00170907	0.0458003	1.45866	199	52
MSigDB_C5_GO:BP	GOBP_RETINA_MORPHOGENESIS_IN_CAMERA_TYPE_EYE	0.00182741	0.0485634	1.84155	34	16
MSigDB_H	HALLMARK_MITOTIC_SPINDLE	0.0207855	0.041571	1.3517	166	37
