## Supplementary Table 3 for "Pathological levels of α-synuclein increase basal mitophagy in Parkinson’s dopamine neurons"

### Sheet: Sheet1
code	ratio SNCA-Trp vs control	log2FC SNCA-Trp vs control	-LOG10(P-value)
Carnitine_(00:0)	1.02809	0.0399608	0.0882152
Carnitine_(02:0)	0.957351	-0.0628798	0.105069
Carnitine_(03:0)	1.01329	0.019047	0.0279376
Carnitine_(03:0-2COOH)	N/A	N/A	N/A
Carnitine_(04:0)	0.438734	-1.18858	1.36949
Carnitine_(05:0)	0.867654	-0.204809	0.307681
Carnitine_(18:2)	1.26722	0.341662	0.894982
CE_(16:0)	1.19074	0.251855	0.0942441
CE_(16:1)	0.949909	-0.0741388	0.112016
CE_(16:2)	0.6912	-0.532825	0.879448
CE_(17:1)	N/A	N/A	N/A
CE_(18:2)	0.239161	-2.06395	0.92142
CE_(18:3)	0.851484	-0.231948	0.669113
CE_(20:4)	0.929948	-0.104778	0.367264
CE_(20:5)	0.667378	-0.583423	1.96932
Cer_(32:0)	0.632785	-0.660212	0.663672
Cer_(32:1)	0.728319	-0.457357	0.921593
Cer_(33:1)	1.09272	0.127917	0.242844
Cer_(34:0)	0.871845	-0.197857	0.300272
Cer_(34:1)	0.897726	-0.155652	0.601709
Cer_(34:1-OH)	2.16638	1.11529	2.15875
Cer_(34:2)	0.855566	-0.22505	0.446539
Cer_(36:0)	0.989163	-0.0157204	0.0182722
Cer_(36:1)	0.98145	-0.0270132	0.0418421
Cer_(36:2)	0.71943	-0.475074	0.704475
Cer_(37:1)	1.00334	0.00481126	0.00544868
Cer_(37:2)	0.553736	-0.85273	0.922624
Cer_(38:1)	0.764902	-0.386654	0.371195
Cer_(38:1-OH)	0.648124	-0.625659	0.171635
Cer_(38:2)	0.676623	-0.563576	0.704997
Cer_(39:1)	0.347945	-1.52307	1.04366
Cer_(39:2)	0.762081	-0.391983	0.288949
Cer_(40:1)	0.813347	-0.298058	0.412404
Cer_(40:2)	0.556331	-0.845985	0.948314
Cer_(41:1)	0.944101	-0.0829869	0.0590339
Cer_(41:1-OH)	0.827581	-0.273027	0.260897
Cer_(41:2)	1.06923	0.0965749	0.0950968
Cer_(42:1)	1.08308	0.115145	0.167173
Cer_(42:2)	0.985979	-0.020371	0.0245808
Cer_(42:3)	0.839165	-0.252974	0.356843
Cer_(43:2)	1.58552	0.664957	1.00827
Cer_(44:2)	1.83995	0.879665	0.936229
Cholesterol	0.635426	-0.654205	0.538225
CL_(66:01)	4.65884	2.21997	0.702266
CL_(66:03)	2.01079	1.00776	1.05831
CL_(66:04)	1.48031	0.565895	0.621866
CL_(68:02)	2.22186	1.15177	0.602875
CL_(68:03)	2.12402	1.0868	1.07923
CL_(68:04)	1.74006	0.799133	0.828615
CL_(68:05)	1.62916	0.704129	0.792351
CL_(68:06)	1.95272	0.965486	1.24058
CL_(69:04)	3.30588	1.72503	1.47331
CL_(69:05)	2.94616	1.55883	1.10795
CL_(69:06)	N/A	N/A	N/A
CL_(70:03)	2.54578	1.34811	1.08723
CL_(70:04)	2.0708	1.05019	1.13348
CL_(70:05)	1.94442	0.959338	1.05927
CL_(70:06)	1.99	0.992766	1.37081
CL_(70:07)	2.25009	1.16998	1.39363
CL_(71:04)	5.14023	2.36183	1.28178
CL_(71:05)	2.77233	1.4711	1.18312
CL_(71:06)	6.13359	2.61673	1.29761
CL_(72:04)	2.64251	1.40191	1.21641
CL_(72:05)	2.25336	1.17208	1.21543
CL_(72:06)	1.9738	0.980979	1.05167
CL_(72:07)	1.96836	0.976995	1.22388
CL_(72:08)	2.2447	1.16652	1.34152
CL_(73:06)	0.899047	-0.153532	0.0392995
CL_(74:05)	2.46937	1.30414	0.752361
CL_(74:08)	2.58383	1.36951	1.21239
CL_(74:09)	3.03651	1.60242	0.844875
CL_(75:06)	N/A	N/A	N/A
DG_(33:1)	0.766452	-0.383733	0.310817
DG_(34:1)	1.02416	0.0344419	0.0454073
DG_(34:2)	0.902757	-0.14759	0.125908
DG_(35:2)	0.894188	-0.16135	0.1061
DG_(36:1)	0.898503	-0.154405	0.315426
DG_(36:2)	0.947074	-0.0784511	0.127131
DG_(37:2)	0.950626	-0.0730507	0.0763601
DG_(38:1)	0.912003	-0.13289	0.209578
DG_(38:2)	0.934064	-0.098407	0.177726
DG_(40:3)	0.777796	-0.362536	0.95643
DG_(40:4)	0.873063	-0.195842	0.406849
DG_(42:4)	0.864803	-0.209557	0.310113
FFA_(18:2)	10	3.32193	1.60032
FFA_(20:0)	1.18274	0.242129	0.648256
FFA_(20:1)	0.824725	-0.278015	1.65919
FFA_(20:2)	0.521533	-0.93917	2.78051
FFA_(20:4)	0.454474	-1.13773	2.26532
FFA_(20:5)	0.417582	-1.25987	3.39992
FFA_(22:0)	0.882418	-0.180465	0.51937
FFA_(22:1)	0.666982	-0.58428	2.23341
FFA_(22:2)	0.575906	-0.796095	2.80411
FFA_(22:3)	0.397391	-1.33137	3.60113
FFA_(22:4)	0.491971	-1.02336	3.23186
FFA_(22:5)	0.563927	-0.826419	2.29964
FFA_(22:6)	0.547203	-0.869852	2.90042
FFA_(24:1)	0.502477	-0.99287	2.03689
GB3_(34:1)	N/A	N/A	N/A
GB3_(40:2)	N/A	N/A	N/A
GB3_(42:1)	N/A	N/A	N/A
GB4_(34:1)	1.96296	0.97303	0.589068
GB4_(36:0)	N/A	N/A	N/A
GB4_(36:1)	0.247244	-2.01599	0.854008
GB4_(40:1)	N/A	N/A	N/A
GD1a_(34:0)	1.04707	0.0663634	0.0935089
GD1a_(34:1)	0.931834	-0.101855	0.173223
GD1a_(36:2)	0.676517	-0.563802	1.49641
GD1a_(38:0)	N/A	N/A	N/A
GD1a_(38:1)	1.03848	0.0544667	0.0487185
GD1a_(40:1)	0.810645	-0.302859	0.148222
GD1a_(42:2)	0.821341	-0.283946	0.278578
GD3_(34:0)	0.703103	-0.508191	0.733297
GD3_(34:1)	0.545316	-0.874836	1.27048
GD3_(35:0)	N/A	N/A	N/A
GD3_(37:0)	N/A	N/A	N/A
GD3_(38:0)	N/A	N/A	N/A
GD3_(38:1)	0.389205	-1.3614	0.57618
GD3_(40:1)	0.197376	-2.34098	0.616601
GD3_(42:1)	0.0399346	-4.64622	0.705852
GM1_(32:0)	0.41563	-1.26663	0.367691
GM1_(34:0)	1.48039	0.565974	1.05111
GM1_(34:1)	1.00493	0.00709424	0.00728711
GM1_(36:0)	1.01546	0.0221352	0.0094222
GM1_(36:1)	1.01106	0.0158706	0.0171825
GM1_(38:1)	9.55163	3.25575	0.972713
GM1_(38:2)	0.810366	-0.303354	0.125935
GM2_(32:0)	N/A	N/A	N/A
GM2_(32:1)	0.510811	-0.969138	1.28397
GM2_(34:0)	0.785289	-0.348705	0.496006
GM2_(34:1)	0.735943	-0.442334	0.799392
GM2_(35:1)	N/A	N/A	N/A
GM2_(36:0)	1.07627	0.106038	0.0848195
GM2_(36:1)	0.869485	-0.201767	0.242745
GM2_(38:1)	0.926812	-0.109651	0.0584392
GM3_(34:0)	0.713557	-0.486898	0.574463
GM3_(34:1)	0.629535	-0.667641	0.844857
GM3_(38:1)	0.241997	-2.04694	0.424618
GM3_(40:1)	0.454359	-1.13809	0.356848
Hex-Cer_(32:0)	0.747269	-0.4203	0.376283
Hex-Cer_(34:0-OH)	6.62312	2.72751	2.01616
Hex-Cer_(34:1)	0.851942	-0.231173	0.838542
Hex-Cer_(35:0)	0.792388	-0.335722	0.670484
Hex-Cer_(36:0)	1.01119	0.0160583	0.0260431
Hex-Cer_(36:1)	0.94889	-0.0756866	0.132924
Hex-Cer_(37:0)	1.69026	0.757247	0.887758
Hex-Cer_(38:0)	1.12359	0.168117	0.315946
Hex-Cer_(38:1)	1.28721	0.364246	0.815643
Hex-Cer_(38:1-OH)	0.958344	-0.0613845	0.102531
Hex-Cer_(38:2)	2.87052	1.52131	0.516742
Hex-Cer_(40:0)	0.928772	-0.106604	0.154978
Hex-Cer_(40:0-OH)	0.656783	-0.606511	0.930008
Hex-Cer_(40:1-OH)	0.509865	-0.971814	1.37099
Hex-Cer_(42:0-OH)	1.03445	0.0488616	0.0366383
Hex-Cer_(42:1-OH)	0.138399	-2.85309	1.13709
Hex-Cer_(42:2)	0.834375	-0.261231	0.734997
Hex-Cer_(44:2)	0.876875	-0.189557	0.283439
Lacto-cer_(34:1)	1.33574	0.417638	0.242711
Lacto-cer_(34:2)	3.12907	1.64573	0.433501
Lacto-cer_(40:0)	0.528134	-0.921024	0.269573
Lacto-cer_(40:1)	0.465372	-1.10354	1.03219
Lacto-cer_(42:1)	0.720663	-0.472604	0.509337
Lacto-cer_(42:2)	0.844462	-0.243896	0.599906
Lacto-cer_(44:1)	0.718563	-0.476814	0.40941
LPC_(12:0)	0.66622	-0.585929	0.391672
LPC_(14:0)	0.611617	-0.709299	2.10764
LPC_(15:0)	N/A	N/A	N/A
LPC_(16:0)	0.773137	-0.371204	1.18319
LPC_(16:1)	0.667539	-0.583077	2.00779
LPC_(17:0)	0.870352	-0.200329	0.600879
LPC_(17:1)	0.809268	-0.30531	0.722231
LPC_(18:0)	0.782022	-0.35472	1.17373
LPC_(18:1)	0.833074	-0.263484	0.772812
LPC_(18:2)	0.774616	-0.368448	1.06452
LPC_(20:0)	0.571637	-0.806829	2.23739
LPC_(20:1)	0.821823	-0.283101	0.825035
LPC_(20:2)	0.797978	-0.325579	1.084
LPC_(20:3)	0.682947	-0.550154	1.37105
LPC_(20:5)	0.588131	-0.76579	1.13336
LPC_(22:1)	0.585869	-0.771349	2.66596
LPC_(22:3)	0.67125	-0.575079	2.09782
LPC_(22:4)	0.812359	-0.299811	0.846995
LPC_(22:5)	0.850603	-0.233443	0.55389
LPE_(16:0)	0.653996	-0.612646	1.10684
LPE_(16:1)	0.536712	-0.897781	1.49011
LPE_(18:0)	0.769719	-0.377597	0.929682
LPE_(18:1)	0.630075	-0.666404	1.46759
LPE_(18:2)	0.546823	-0.870854	0.814213
LPE_(18:4)	0.599775	-0.737506	0.4145
LPE_(20:0)	N/A	N/A	N/A
LPE_(20:1)	0.740789	-0.432865	0.867856
LPE_(20:2)	0.665384	-0.587741	1.13387
LPE_(20:3)	0.570105	-0.8107	1.32197
LPE_(20:4)	0.633139	-0.659405	1.12093
LPE_(22:0)	N/A	N/A	N/A
LPE_(22:1)	0.746848	-0.421113	1.33493
LPE_(22:3)	0.661482	-0.596225	1.51998
LPE_(22:4)	0.906841	-0.141078	0.217002
LPE_(22:5)	0.906289	-0.141957	0.1355
LPE_(22:6)	0.686155	-0.543394	1.50218
LPI_(16:0)	0.505265	-0.984889	1.35686
LPI_(16:1)	0.262725	-1.92838	3.04557
LPI_(18:0)	0.697759	-0.5192	0.891002
LPI_(18:1)	0.509654	-0.97241	1.70036
LPI_(18:2)	0.41765	-1.25963	2.43529
LPI_(20:0)	1.09648	0.132876	0.110353
LPI_(20:1)	0.390936	-1.355	0.709361
LPI_(20:2)	0.577475	-0.79217	1.35539
LPI_(20:3)	0.606547	-0.721308	1.37992
LPI_(20:4)	0.69879	-0.517069	0.825178
LysoPAF_(16:0)	0.979822	-0.029409	0.0627985
LysoPAF_(17:0)	0.143842	-2.79745	0.878698
LysoPAF_(18:0)	1.2433	0.314174	0.987544
LysoPAF_(18:1)	1.17793	0.236251	0.74891
LysoPAF_(18:2)	1.05161	0.0726043	0.209588
MG_(20:4)	0.970085	-0.0438171	0.0491696
MG_(22:6)	1.06489	0.0907032	0.110764
Mono-lyso_CL_(52:01)	N/A	N/A	N/A
Mono-lyso_CL_(54:02)	3.91337	1.96841	1.14825
Mono-lyso_CL_(54:04)	1.52769	0.611356	0.82881
PA_(32:1)	1.05215	0.0733431	0.08294
PA_(32:2)	0.241969	-2.04711	0.733578
PA_(34:2)	0.707624	-0.498945	0.432709
PA_(36:1)	0.979967	-0.029195	0.00575146
PA_(36:2)	0.1	-3.32193	0.820785
PA_(38:1)	0.532451	-0.909279	1.01096
PA_(38:2)	0.440511	-1.18275	1.3876
PA_(38:3)	0.0887911	-3.49344	0.42304
PA_(40:2)	2.97727	1.57399	0.334689
PA_(40:4)	0.613022	-0.70599	1.20421
PA_(40:6)	0.703311	-0.507766	0.248592
PC_(30:0)	0.811659	-0.301055	0.628345
PC_(31:0)	1.00639	0.00919469	0.0121775
PC_(32:0)	0.889749	-0.16853	0.472884
PC_(32:1)	0.836828	-0.256998	0.619876
PC_(33:0)	0.866545	-0.206654	0.319292
PC_(33:1)	0.918184	-0.123145	0.185013
PC_(34:0)	0.993281	-0.00972641	0.0182287
PC_(34:1)	0.906769	-0.141193	0.473156
PC_(34:2)	0.90143	-0.149712	0.344959
PC_(35:0)	0.861212	-0.21556	0.310794
PC_(35:1)	0.907914	-0.139373	0.21267
PC_(35:2)	0.986709	-0.0193035	0.0271363
PC_(36:0)	0.769484	-0.378037	0.562136
PC_(36:1)	0.883594	-0.178545	0.450881
PC_(36:2)	0.94578	-0.0804236	0.206504
PC_(36:4)	0.881364	-0.18219	0.557751
PC_(37:0)	0.444578	-1.16949	0.771649
PC_(37:1)	0.797573	-0.326312	0.485741
PC_(37:2)	0.947356	-0.078021	0.124035
PC_(37:3)	0.889805	-0.168439	0.290827
PC_(37:6)	1.81373	0.858957	0.785156
PC_(38:0)	0.289164	-1.79004	1.21171
PC_(38:1)	0.848295	-0.237362	0.304713
PC_(38:2)	0.841766	-0.24851	0.594475
PC_(38:4)	0.741047	-0.432363	1.39924
PC_(38:6)	1.76979	0.823578	1.08857
PC_(39:0)	0.0158802	-5.97662	2.16686
PC_(39:1)	0.663718	-0.591357	0.597835
PC_(39:2)	0.854553	-0.226757	0.282407
PC_(39:5)	1.02769	0.0394	0.152033
PC_(40:0)	0.471485	-1.08472	0.350656
PC_(40:1)	0.765521	-0.385487	0.608766
PC_(40:2)	0.822781	-0.281419	0.413008
PC_(40:3)	0.734366	-0.445428	0.902536
PC_(42:1)	0.836836	-0.256983	0.495924
PC_(42:2)	0.768045	-0.380737	0.773554
PC_(42:3)	0.739055	-0.436247	0.727014
PC_(42:6)	0.715952	-0.482066	1.50904
PC_(42:9)	N/A	N/A	N/A
PC-O_(30:0)	0.876779	-0.189715	0.315068
PC-O_(31:0)	3.89021	1.95985	1.22746
PC-O_(32:0)	0.946038	-0.0800303	0.166945
PC-O_(32:1)	0.882731	-0.179954	0.269543
PC-O_(33:0)	1.63673	0.710819	0.378717
PC-O_(33:1)	1.5707	0.651411	0.961156
PC-O_(34:0)	1.20785	0.27244	0.874167
PC-O_(34:1)	1.08636	0.119498	0.236852
PC-O_(34:2)	1.01726	0.0246905	0.0350753
PC-O_(35:0)	1.6231	0.698753	0.337582
PC-O_(36:0)	1.05566	0.0781446	0.170117
PC-O_(36:1)	1.2961	0.374176	0.798865
PC-O_(36:2)	1.42462	0.51058	1.23791
PC-O_(38:1)	1.10465	0.143585	0.224399
PC-O_(38:2)	1.22584	0.29377	0.515816
PC-O_(40:1)	1.06897	0.0962186	0.167729
PC-O_(40:2)	1.11654	0.159036	0.304478
PC-O_(40:4)	0.871719	-0.198066	0.368547
PC-P_(31:0)	1.11931	0.162608	0.171877
PC-P_(32:0)	1.38354	0.468363	2.21783
PC-P_(32:1)	1.48101	0.566585	1.4054
PC-P_(33:0)	3.54105	1.82418	2.27479
PC-P_(34:1)	9.56082	3.25713	2.80261
PC-P_(34:2)	4.60545	2.20334	0.987222
PC-P_(35:1)	1.72758	0.788756	1.43465
PC-P_(36:1)	3.68608	1.88209	1.49247
PC-P_(36:3)	1.37384	0.458218	0.959427
PC-P_(36:4)	1.90196	0.927487	0.493525
PC-P_(38:4)	0.993327	-0.0096587	0.0175022
PC-P_(40:4)	1.04961	0.0698466	0.0868915
PC-P_(40:6)	0.718772	-0.476393	0.402211
PE_(30:0)	0.54504	-0.875566	2.97166
PE_(30:1)	0.553166	-0.854215	1.70347
PE_(32:0)	0.816201	-0.293003	0.994245
PE_(32:1)	10	3.32193	1.58992
PE_(34:0)	1.09467	0.130499	0.234529
PE_(34:1)	0.53766	-0.895234	1.85559
PE_(34:2)	0.568316	-0.815236	0.570882
PE_(36:0)	1.09013	0.124506	0.0836947
PE_(36:1)	0.855637	-0.22493	0.580942
PE_(36:2)	0.642298	-0.638685	1.38422
PE_(36:3)	1.69127	0.758109	3.52828
PE_(36:4)	0.710185	-0.493732	0.832321
PE_(37:4)	0.741868	-0.430765	0.395729
PE_(38:0)	N/A	N/A	N/A
PE_(38:1)	0.97076	-0.0428131	0.0601257
PE_(38:4)	0.850007	-0.234453	0.590501
PE_(38:5)_2nd_peak	0.772462	-0.372463	0.557936
PE_(38:6)_2nd_peak	0.184668	-2.43699	1.12484
PE_(40:1)	0.874997	-0.19265	0.435628
PE_(40:2)	0.871025	-0.199214	0.339586
PE_(40:3)	0.681412	-0.5534	1.13634
PE_(40:5)	0.662218	-0.594622	1.52841
PE_(40:8)_1st_peak	0.766438	-0.383759	0.985043
PE-O_(30:0)	0.446975	-1.16173	1.32908
PE-O_(33:0)	N/A	N/A	N/A
PE-O_(33:1)	2.17148	1.11868	0.601285
PE-O_(34:0)	1.0723	0.10071	0.175101
PE-O_(34:1)	0.788802	-0.342265	0.669368
PE-O_(34:2)	0.54563	-0.874005	1.29351
PE-O_(35:1)	1.93405	0.951627	0.954155
PE-O_(35:2)	0.620989	-0.68736	0.902421
PE-O_(36:0)	N/A	N/A	N/A
PE-O_(36:1)	0.933733	-0.0989178	0.136701
PE-O_(36:3)	0.405085	-1.3037	1.39649
PE-O_(37:4)	0.965737	-0.050298	0.0563464
PE-O_(38:1)	1.18948	0.250334	0.509159
PE-O_(38:2)	0.853283	-0.228904	0.300466
PE-O_(38:4)	0.718146	-0.477651	0.773338
PE-O_(39:2)	1.04523	0.0638231	0.0593429
PE-O_(40:2)	0.9642	-0.0525958	0.0635546
PE-P_(30:0)	0.517276	-0.950993	1.84255
PE-P_(30:1)	0.48253	-1.05131	0.614882
PE-P_(32:3)	2.71501	1.44096	0.810548
PE-P_(33:1)	0.879478	-0.18528	0.284601
PE-P_(34:0)	0.922369	-0.116585	0.24848
PE-P_(34:1)	0.807849	-0.307843	0.852216
PE-P_(34:3)	0.691888	-0.531389	0.8059
PE-P_(35:0)	0.85949	-0.218447	0.296597
PE-P_(35:1)	1.10197	0.140088	0.33206
PE-P_(36:0)	0.869119	-0.202374	0.16303
PE-P_(36:1)	0.993829	-0.00893066	0.0145366
PE-P_(36:2)	0.855485	-0.225186	0.572134
PE-P_(36:4)	0.776173	-0.365551	1.22155
PE-P_(37:1)	0.993125	-0.00995308	0.0113952
PE-P_(37:4)	0.777659	-0.362791	0.887327
PE-P_(38:1)	1.10339	0.141942	0.27744
PE-P_(38:2)	0.894866	-0.160256	0.262571
PE-P_(38:4)	0.797344	-0.326725	0.848865
PE-P_(40:1)	1.18179	0.240975	0.41375
PE-P_(40:4)	0.773977	-0.369637	0.932968
PG_(32:0)	0.833598	-0.262576	1.07988
PG_(33:0)	0.286211	-1.80485	0.469649
PG_(34:1)	0.803233	-0.316109	1.40666
PG_(35:0)	0.502831	-0.991855	1.20256
PG_(36:3)	0.624309	-0.679668	0.739589
PG_(37:0)	0.468683	-1.09332	0.944977
PG_(37:2)	N/A	N/A	N/A
PG_(38:2)	N/A	N/A	N/A
PG_(38:4)	0.663943	-0.590868	1.51863
PG_(38:5)	0.092705	-3.43121	0.944743
PG_(38:7)	1.15894	0.212812	0.0900648
PG_(40:1)	N/A	N/A	N/A
PG_(40:6)	10	3.32193	1.94473
PG_(42:10)	N/A	N/A	N/A
PI_(32:0)	0.726712	-0.460544	0.537443
PI_(34:0)	0.670467	-0.576762	1.16215
PI_(34:1)	0.717237	-0.479478	1.19142
PI_(35:1)	0.787344	-0.344934	0.331402
PI_(36:1)	0.743712	-0.427184	0.411712
PI_(37:3)	0.909655	-0.136609	0.105986
PI_(38:1)	1.60052	0.678539	0.289356
PI_(38:4)	0.791126	-0.338021	0.471619
PI_(40:2)	0.505582	-0.983982	0.317542
PI_(40:5)	0.786344	-0.346767	0.399973
PI_(40:6)	0.765483	-0.385557	1.68308
PS_(37:2)	0.72328	-0.467374	0.490003
PS_(37:3)	0.749445	-0.416106	0.585527
PS_(37:4)	0.688394	-0.538693	0.311294
PS_(38:3)	0.755041	-0.405374	0.863983
PS_(40:4)	0.617603	-0.695248	1.02724
PS_(40:7)	0.480701	-1.05679	0.910567
S_(34:1)	0.56087	-0.834262	1.69065
S_(34:1-OH)	0.1	-3.32193	1.10522
S_(35:1)	0.57367	-0.801708	1.35524
S_(36:1)	0.663364	-0.592128	0.638638
S_(36:2)	0.325017	-1.62141	2.45589
S_(38:0)	0.512907	-0.96323	0.31522
S_(40:1)	1.3822	0.466964	0.130391
S_(40:2)	N/A	N/A	N/A
S1P_(18:0)	0.460337	-1.11924	0.812648
S1P_(18:1)	0.272859	-1.87377	1.28782
SM_(30:0)	N/A	N/A	N/A
SM_(30:1)	N/A	N/A	N/A
SM_(32:0)	0.787441	-0.344756	1.17149
SM_(32:1)	0.725419	-0.463114	1.83491
SM_(33:1)	0.914924	-0.128276	0.167452
SM_(34:0)	0.824233	-0.278876	0.815108
SM_(34:0-OH)	N/A	N/A	N/A
SM_(34:1)	0.805405	-0.312215	0.608229
SM_(34:2)	0.762608	-0.390986	1.38463
SM_(35:1)	1.63451	0.708859	0.949859
SM_(36:0)	0.81068	-0.302795	0.801854
SM_(36:1)	0.770067	-0.376944	1.27086
SM_(36:2)	0.745927	-0.422894	1.5858
SM_(37:0)	N/A	N/A	N/A
SM_(37:1)	0.982869	-0.0249293	0.0159119
SM_(38:0)	0.866095	-0.207403	0.295997
SM_(38:1)	0.766652	-0.383357	1.01853
SM_(38:1-OH)	0.787115	-0.345354	0.39348
SM_(40:1)	0.533814	-0.905592	0.921062
SM_(40:2)	0.578519	-0.789563	2.25445
SM_(41:1)	0.326804	-1.6135	0.458472
SM_(42:0-OH)	0.644903	-0.632845	0.754748
SM_(42:1)	0.638545	-0.647141	0.596719
SM_(42:2)	0.79854	-0.324564	0.586285
SM_(44:0)	0.970881	-0.042633	0.031717
SM_(44:1)	0.587549	-0.767218	0.433978
SM_(44:2)	0.824575	-0.278277	0.370438
Sph_(20:1)	1.11688	0.159468	0.659375
TG_(42:1)	0.718775	-0.476388	0.511686
TG_(44:1)	0.312607	-1.67758	1.66985
TG_(46:0)	0.393141	-1.34688	0.606777
TG_(46:1)	0.572106	-0.805645	0.846965
TG_(46:2)	0.646092	-0.630188	0.895071
TG_(46:3)	0.656413	-0.607325	1.34122
TG_(47:3)	N/A	N/A	N/A
TG_(47:4)	N/A	N/A	N/A
TG_(48:0)	0.235142	-2.0884	0.490437
TG_(48:1)	0.884111	-0.177701	0.224084
TG_(48:2)	0.74792	-0.419045	0.695963
TG_(49:3)	N/A	N/A	N/A
TG_(50:0)	0.837414	-0.255987	0.185141
TG_(50:1)	1.03789	0.0536575	0.0580749
TG_(50:2)	0.954819	-0.0667002	0.0674728
TG_(50:3)	0.850592	-0.233461	0.314181
TG_(50:4)	0.768354	-0.380158	0.645882
TG_(51:1)	N/A	N/A	N/A
TG_(51:2)	N/A	N/A	N/A
TG_(51:3)	0.570946	-0.808575	0.257384
TG_(51:4)	0.884142	-0.17765	0.216201
TG_(52:0)	0.698118	-0.518457	0.457734
TG_(52:1)	1.3118	0.391546	0.389527
TG_(52:2)	1.13164	0.178419	0.157577
TG_(52:3)	0.995254	-0.00686383	0.00627621
TG_(52:4)	0.894311	-0.161151	0.188641
TG_(52:5)	0.841145	-0.249574	0.34188
TG_(53:2)	1.17356	0.230888	0.0974197
TG_(53:3)	1.09004	0.124379	0.094207
TG_(53:4)	0.948582	-0.0761556	0.0765791
TG_(53:5)	0.708095	-0.497985	0.392588
TG_(54:1)	1.33714	0.419154	0.239421
TG_(54:2)	1.32755	0.408761	0.320462
TG_(54:3)	1.12894	0.174972	0.137147
TG_(54:4)	1.03713	0.0525902	0.0431492
TG_(54:5)	0.987664	-0.0179079	0.0154058
TG_(54:6)	0.896054	-0.158342	0.193507
TG_(55:3)	0.854595	-0.226688	0.138681
TG_(55:4)	0.977124	-0.0333869	0.0195479
TG_(55:5)	0.870531	-0.200032	0.042131
TG_(55:6)	0.502495	-0.992817	0.436033
TG_(55:6)	0.502495	-0.992817	0.436033
TG_(56:2)	1.45355	0.539582	0.280297
TG_(56:3)	1.30166	0.380356	0.275758
TG_(56:4)	1.12571	0.170836	0.132049
TG_(56:5)	1.02764	0.039341	0.0234245
TG_(56:6)	0.941621	-0.0867812	0.0813212
TG_(56:7)	0.871758	-0.198001	0.251065
TG_(56:8)	0.79363	-0.333461	0.510414
TG_(57:4)	0.889053	-0.169658	0.0602497
TG_(57:9)	0.839565	-0.252286	0.116971
TG_(58:10)	0.621116	-0.687066	0.165843
TG_(58:3)	1.19928	0.262171	0.148306
TG_(58:4)	1.26643	0.340767	0.233409
TG_(58:5)	1.11693	0.159535	0.121196
TG_(58:6)	0.986455	-0.0196753	0.0165891
TG_(58:7)	0.87489	-0.192826	0.122406
TG_(58:8)	0.90398	-0.145638	0.159288
TG_(58:9)	0.793103	-0.33442	0.481098
TG_(59:5)	N/A	N/A	N/A
TG_(59:7)	0.316897	-1.65792	0.425919
TG_(59:8)	0.198093	-2.33575	1.01064
TG_(59:9)	N/A	N/A	N/A
TG_(60:10)	0.793368	-0.333939	0.510069
